# Deletion of the ion channel *Trpm4* increases cardiac inflammatory markers and fibrosis after myocardial infarction in mice

**DOI:** 10.1101/2022.10.24.513479

**Authors:** Mey Boukenna, Jean-Sébastien Rougier, Parisa Aghagolzadeh, Sylvain Pradervand, Sabrina Guichard, Anne-Flore Hämmerli, Thierry Pedrazzini, Hugues Abriel

## Abstract

**BACKGROUND:** The first cause of mortality worldwide is ischemic heart disease. In myocardial infarction (MI), the ischemic event causes cell death, which triggers a large inflammatory response responsible for removing necrotic material and inducing tissue repair. Endothelial cells, immune cells and fibroblasts play a key role in orchestrating this healing process. TRPM4 is a Ca^2+^-activated ion channel permeable to monovalent cations and its silencing or knocking out was shown to critically modify cellular functions of these non-myocytic cell types.

**OBJECTIVE:** Our aims were to 1) evaluate the role of TRPM4 on mice survival and cardiac function after MI; and 2) investigate the role of TRPM4 in the post-MI acute and chronic inflammatory response.

**METHODS:** We performed ligation of the left anterior descending coronary artery or sham intervention on 154 *Trpm4* WT or KO male mice and monitored survival for up to 5 weeks as well as cardiac function using echocardiography at 72h and five weeks. We drew blood at different acute time points (6h, 12h, 24h) and performed time-of-flight mass spectrometry to analyze the sera proteomes. Further, we sacrificed sub-groups of mice at 24h and 72h after surgery and performed single-cell RNA sequencing on the non-myocytic cells. Lastly, we assessed fibrosis and angiogenesis at five weeks using type I collagen and CD31 immunostaining respectively.

**RESULTS:** We observed no significant differences in survival or cardiac function post-MI between both genotypes. However, our serum proteomics data showed significantly decreased tissue injury markers such as creatine kinase M and VE-Cadherin in KO compared to WT 12h after MI. On the other hand, inflammation characterized by serum amyloid P component in the serum, as well as higher number of recruited granulocytes, M1 macrophages, M1 monocytes, Mac-6 macrophages, and expression of pro-inflammatory genes such as *Il1b, Lyz2* and *S100a8/a9* was significantly higher in endothelial cells, macrophages and fibroblasts of KO than of WT. This correlated with increased cardiac fibrosis and angiogenesis 5 weeks after MI in KO.

**CONCLUSION:** Our data suggest that knocking out *Trpm4* drastically increases acute inflammation post-MI, is associated with increased chronic fibrosis and does not improve survival at 5 weeks post-MI. Thus, targeting TRPM4 in the context of MI should be pondered carefully and approaches that nuance the timing of the inhibition or cellular target may be required.
