## Supplementary material for "Deletion of the ion channel *Trpm4* increases cardiac inflammatory markers and fibrosis after myocardial infarction in mice": differential prop. analysis subclusters

### Sheet: DPA_KOvsWT_subClusters
Cluster	KOSHAM_24H_vs_WTSHAM_24H	KOMI_24H_vs_WTMI_24H	KOMI_72H_vs_WTMI_72H
T.C14_0.CD4	0.2449	0.0225	0.1894
T.C14_1.CD8	0.2568	0.0366	0.3
T.C14_2.NK	0.078	0.4058	0.3218
T.C14_3.Treg	0.3881	0.4586	0.4719
F.C0.F.SL	0.0546	0.0574	0.002
F.C1.Myofibro	0.4482	0.3529	0.0003
F.C2.F.phagocytic	0.371	0.2983	0
F.C3.F.Wntx	0.0014	0.0715	0.3036
F.C4.F.SH	0.369	0.016	0.3536
F.C5.Epicardial	0.4176	0.4725	0.0239
M.C0.M1.Mac	0.4782	0.1372	0
M.C1.M2.Mono	0.2213	0.0984	0.393
M.C2.M1.Mono	0.486	0.2583	0.0033
M.C3.TR.Mac	0.0925	0.1073	0.0587
M.C4.M2.Mac	0.0563	0.0025	0.065
M.C5.MoDCs	0.126	0.4119	0.2282
M.C6.Fibro.like.Mac	0.0562	0.2787	0
M.C7.Mac.IFNIC	0.4166	0.3292	0.0892
M.C8.TR.Mac	0.0002	0.2307	0.0785
M.C9.Prolif.TR.Mac	0.4897	0.4258	0.1711
M.C10.Mac.6	0.4727	0	0.0006
M.C11.Mac.7	0.01	0.0905	0.0039
M.C12.M2Mac.X	0.4365	0.2237	0.3252
