## Supplementary material for "Deletion of the ion channel *Trpm4* increases cardiac inflammatory markers and fibrosis after myocardial infarction in mice": diff. gene analysis clusters

### Sheet: TRPM4KO_3100cells_KOvsWT_MAST_2
Genes	p_val	avg_log2FC	pct.1	pct.2	p_val_adj	Condition	Cluster
Uba52	4.02678e-23	1.16555	1	0.969	7.24135e-19	MI_72H	B.cells
Lyz2	1.11653e-10	2.63957	0.583	0.132	2.00786e-06	MI_72H	B.cells
Fcer1g	4.15424e-08	1.71835	0.317	0.031	0.000747056	MI_72H	B.cells
Uba52	2.44134e-34	1.18794	0.992	1	4.39026e-30	MI_72H	Dendritic.cells
Actr3	2.12285e-18	-1.01898	0.756	0.99	3.81752e-14	MI_72H	Dendritic.cells
Apoe	6.1262e-11	2.31672	0.706	0.323	1.10167e-06	MI_72H	Dendritic.cells
Lars2	1.93213e-06	1.31643	0.739	0.75	0.0347454	MI_72H	Dendritic.cells
Dbp	3.53092e-08	-1.47719	0.127	0.613	0.000634966	SHAM_24H	EC.IFNIC
Dbp	1.11028e-152	-1.60201	0.132	0.593	1.99662e-148	SHAM_24H	EC1
S100a9	8.43875e-13	1.65607	0.59	0.35	1.51754e-08	MI_24H	EC1
S100a8	3.33761e-11	1.8604	0.582	0.384	6.00202e-07	MI_24H	EC1
Uba52	3.72533e-32	1.25478	0.985	0.882	6.69926e-28	MI_72H	EC1
Lyz2	1.27888e-28	2.29376	0.714	0.201	2.29982e-24	MI_72H	EC1
Fcer1g	5.87473e-24	2.10241	0.544	0.071	1.05645e-19	MI_72H	EC1
Cd52	2.86221e-22	1.93922	0.5	0.059	5.14711e-18	MI_72H	EC1
Cd74	5.80827e-22	2.74866	0.539	0.13	1.0445e-17	MI_72H	EC1
Gm10076	9.85004e-22	1.01668	0.99	0.935	1.77133e-17	MI_72H	EC1
Tyrobp	4.21902e-21	2.22725	0.519	0.089	7.58707e-17	MI_72H	EC1
Lgals3	4.12219e-16	1.58376	0.437	0.101	7.41293e-12	MI_72H	EC1
Ctss	5.33977e-16	1.65369	0.403	0.053	9.60251e-12	MI_72H	EC1
Lars2	1.01505e-15	1.09264	0.772	0.781	1.82537e-11	MI_72H	EC1
Apoe	1.87628e-14	1.91351	0.767	0.562	3.37411e-10	MI_72H	EC1
S100a4	7.73356e-14	1.53013	0.379	0.071	1.39073e-09	MI_72H	EC1
Coro1a	2.46596e-13	1.47931	0.311	0.047	4.43453e-09	MI_72H	EC1
Lgmn	5.19633e-13	1.45623	0.379	0.225	9.34456e-09	MI_72H	EC1
C1qb	6.31194e-13	1.83193	0.335	0.047	1.13508e-08	MI_72H	EC1
S100a8	3.02481e-12	2.18937	0.301	0.036	5.43952e-08	MI_72H	EC1
H2-Ab1	3.83954e-12	1.79217	0.33	0.059	6.90464e-08	MI_72H	EC1
H2-Aa	5.22667e-12	1.67795	0.267	0.036	9.39911e-08	MI_72H	EC1
Ifi30	7.35436e-12	1.25481	0.354	0.095	1.32254e-07	MI_72H	EC1
Wfdc17	2.00005e-11	1.48045	0.34	0.065	3.5967e-07	MI_72H	EC1
Pf4	2.83058e-11	1.56892	0.364	0.077	5.09024e-07	MI_72H	EC1
C1qc	8.42869e-11	1.24605	0.223	0.012	1.51573e-06	MI_72H	EC1
Ifitm1	1.43533e-10	1.85173	0.194	0.012	2.58115e-06	MI_72H	EC1
H2-Eb1	1.49839e-10	1.49412	0.243	0.024	2.69455e-06	MI_72H	EC1
Il1b	1.59445e-10	1.39046	0.286	0.041	2.8673e-06	MI_72H	EC1
Ccl2	2.49323e-10	1.41645	0.257	0.053	4.48357e-06	MI_72H	EC1
Lst1	4.24326e-10	1.29952	0.32	0.101	7.63066e-06	MI_72H	EC1
C1qa	1.0145e-09	1.48654	0.267	0.041	1.82438e-05	MI_72H	EC1
Tgfbi	2.26874e-09	1.30991	0.257	0.071	4.07987e-05	MI_72H	EC1
Laptm5	3.78874e-09	1.29737	0.257	0.047	6.81329e-05	MI_72H	EC1
S100a9	3.89315e-09	2.02038	0.282	0.059	7.00105e-05	MI_72H	EC1
Ctsc	4.26403e-09	1.0977	0.248	0.036	7.668e-05	MI_72H	EC1
Cxcl2	5.47359e-09	1.64179	0.238	0.03	9.84316e-05	MI_72H	EC1
Ctsh	5.98528e-09	1.0269	0.243	0.083	0.000107633	MI_72H	EC1
Spp1	6.79376e-09	1.80543	0.296	0.089	0.000122172	MI_72H	EC1
Arhgdib	1.02017e-08	1.06054	0.33	0.195	0.000183458	MI_72H	EC1
Plac8	1.14345e-08	1.25442	0.218	0.024	0.000205627	MI_72H	EC1
Ccl6	3.36241e-07	1.12801	0.248	0.053	0.00604662	MI_72H	EC1
Fn1	4.06784e-07	1.22326	0.379	0.189	0.00731519	MI_72H	EC1
Ifi27l2a	1.04393e-06	1.38089	0.345	0.189	0.0187729	MI_72H	EC1
Dbp	2.54244e-27	-1.82625	0.271	0.781	4.57207e-23	SHAM_24H	EC2
Gm10076	4.90939e-09	1.0807	1	0.863	8.82855e-05	MI_24H	EC2
Gm42418	6.36358e-07	-1.04398	1	1	0.0114436	MI_24H	EC2
Anxa2	7.01298e-07	1.25175	0.967	0.699	0.0126114	MI_24H	EC2
Lyz2	1.77296e-10	2.9618	0.828	0.256	3.18831e-06	MI_72H	EC3
Uba52	1.81968e-09	1.09886	1	0.974	3.27233e-05	MI_72H	EC3
Cd52	2.97649e-09	2.24205	0.703	0.103	5.35263e-05	MI_72H	EC3
Fcer1g	3.22512e-09	1.90174	0.734	0.128	5.79973e-05	MI_72H	EC3
Ebf1	3.82991e-09	-1.23223	0.188	0.795	6.88733e-05	MI_72H	EC3
Gm10076	2.68268e-08	1.04738	1	0.949	0.000482426	MI_72H	EC3
Tyrobp	2.74676e-08	2.48092	0.688	0.128	0.000493951	MI_72H	EC3
Cd74	4.20807e-08	2.72909	0.672	0.205	0.000756736	MI_72H	EC3
Wfdc17	7.41863e-08	2.2227	0.625	0.103	0.00133409	MI_72H	EC3
Lgals3	2.27e-07	1.40677	0.688	0.154	0.00408214	MI_72H	EC3
Slc9a3r2	8.23825e-07	-1.03233	0.328	0.846	0.0148148	MI_72H	EC3
Prcp	2.64314e-06	-1.0145	0.156	0.641	0.0475316	MI_72H	EC3
S100a8	2.69319e-06	4.55348	0.328	0	0.0484317	MI_72H	EC3
Gas7	3.44451e-14	-1.02247	0	0.857	6.19427e-10	MI_72H	Epicardial.cells
Arhgef12	9.41845e-12	1.69567	0.487	0.929	1.69372e-07	MI_72H	Epicardial.cells
Plod2	1.15303e-11	-1.11979	0.103	1	2.0735e-07	MI_72H	Epicardial.cells
Mdk	3.68079e-11	-1.57366	0.026	0.857	6.61916e-07	MI_72H	Epicardial.cells
Nxn	3.82373e-11	-1.51266	0.103	1	6.87622e-07	MI_72H	Epicardial.cells
Zfp503	9.20565e-11	-1.10611	0.064	0.929	1.65545e-06	MI_72H	Epicardial.cells
Gata6	1.88953e-10	-1.03954	0.141	1	3.39794e-06	MI_72H	Epicardial.cells
Gm2a	1.95259e-10	1.31914	0.5	0.786	3.51134e-06	MI_72H	Epicardial.cells
Iqgap1	2.40701e-10	1.08974	0.577	0.929	4.32852e-06	MI_72H	Epicardial.cells
Fndc1	2.65681e-10	-1.32668	0.141	1	4.77774e-06	MI_72H	Epicardial.cells
Sfrp2	3.31901e-10	-1.51285	0.09	0.929	5.96857e-06	MI_72H	Epicardial.cells
Rarres2	5.45021e-10	1.86197	0.795	0.857	9.80112e-06	MI_72H	Epicardial.cells
Meg3	9.03501e-10	-1.80609	0.051	0.857	1.62477e-05	MI_72H	Epicardial.cells
Aplp2	9.98502e-10	1.21706	0.449	0.857	1.79561e-05	MI_72H	Epicardial.cells
Gm42418	1.02198e-09	1.5398	1	1	1.83782e-05	MI_72H	Epicardial.cells
Cpxm1	1.11283e-09	-1.4993	0.154	1	2.0012e-05	MI_72H	Epicardial.cells
Lyz2	6.03921e-09	3.44901	0.859	0.571	0.000108603	MI_72H	Epicardial.cells
Cpe	6.29338e-09	1.07053	0.359	0.643	0.000113174	MI_72H	Epicardial.cells
C1qb	1.00859e-08	3.35103	0.692	0.286	0.000181376	MI_72H	Epicardial.cells
Tyrobp	1.1377e-08	3.15905	0.872	0.071	0.000204593	MI_72H	Epicardial.cells
Lars2	3.00191e-08	1.63808	0.872	1	0.000539834	MI_72H	Epicardial.cells
Ldhb	3.35872e-08	-1.01059	0.231	1	0.000603999	MI_72H	Epicardial.cells
Gsn	3.97487e-08	3.01668	0.654	0.929	0.000714801	MI_72H	Epicardial.cells
Ctsd	4.36236e-08	1.83257	0.756	0.929	0.000784484	MI_72H	Epicardial.cells
Cd74	5.5072e-08	3.72633	0.782	0.429	0.00099036	MI_72H	Epicardial.cells
Fcer1g	7.29593e-08	2.95446	0.859	0.214	0.00131203	MI_72H	Epicardial.cells
Cd52	2.07332e-07	2.78319	0.808	0.071	0.00372844	MI_72H	Epicardial.cells
Tm4sf1	2.20777e-07	1.45505	0.564	0.786	0.00397024	MI_72H	Epicardial.cells
Wnt4	2.80821e-07	-1.27332	0.128	0.857	0.00505001	MI_72H	Epicardial.cells
Ifi30	3.45406e-07	1.35954	0.628	0.857	0.00621144	MI_72H	Epicardial.cells
Fabp5	3.58933e-07	1.68273	0.577	0.929	0.0064547	MI_72H	Epicardial.cells
Actb	4.0356e-07	1.35206	1	1	0.00725722	MI_72H	Epicardial.cells
Tgfb1	5.64489e-07	1.03267	0.282	0.5	0.0101512	MI_72H	Epicardial.cells
C1qa	6.76213e-07	3.10173	0.667	0.071	0.0121603	MI_72H	Epicardial.cells
Psap	7.17188e-07	1.34821	0.808	1	0.0128972	MI_72H	Epicardial.cells
Cyba	7.84694e-07	1.63271	0.872	0.929	0.0141111	MI_72H	Epicardial.cells
Cfb	9.8216e-07	1.03499	0.551	0.786	0.0176622	MI_72H	Epicardial.cells
Calca	1.135e-06	-1.50796	0	0.429	0.0204107	MI_72H	Epicardial.cells
Srgn	1.17073e-06	2.80147	0.731	0.143	0.0210532	MI_72H	Epicardial.cells
Msln	2.00177e-06	1.6615	0.577	0.5	0.0359979	MI_72H	Epicardial.cells
Apoe	2.27191e-06	3.85065	0.897	0.857	0.0408557	MI_72H	Epicardial.cells
Lsp1	2.68375e-06	1.11744	0.333	0.429	0.0482618	MI_72H	Epicardial.cells
Dbp	6.67606e-17	-1.099	0.186	0.541	1.20056e-12	SHAM_24H	Fibroblasts
Gm42418	1.30304e-09	-1.00238	1	1	2.34326e-05	MI_24H	Fibroblasts
S100a8	1.23028e-08	3.32651	0.8	0.475	0.000221242	MI_24H	Fibroblasts
Gm12840	5.0398e-08	-1.20966	0.495	0.715	0.000906307	MI_24H	Fibroblasts
Gfpt2	2.03018e-06	-1.15832	0.505	0.754	0.0365087	MI_24H	Fibroblasts
Lyz2	6.55775e-48	3.972	0.873	0.374	1.17928e-43	MI_72H	Fibroblasts
Fcer1g	1.32117e-33	2.76333	0.74	0.187	2.37586e-29	MI_72H	Fibroblasts
Tyrobp	6.47812e-32	2.66337	0.75	0.15	1.16496e-27	MI_72H	Fibroblasts
Cd74	2.38616e-31	4.00266	0.705	0.224	4.29104e-27	MI_72H	Fibroblasts
Ctss	8.47787e-30	2.67293	0.627	0.131	1.52457e-25	MI_72H	Fibroblasts
Lgals3	1.29582e-28	2.50234	0.664	0.271	2.33028e-24	MI_72H	Fibroblasts
Ifi30	1.69209e-28	1.90519	0.637	0.551	3.04289e-24	MI_72H	Fibroblasts
Cd52	1.99997e-28	2.67624	0.664	0.112	3.59654e-24	MI_72H	Fibroblasts
Ctsd	4.69688e-27	1.3133	0.75	0.813	8.4464e-23	MI_72H	Fibroblasts
Lgmn	7.70023e-26	1.50858	0.589	0.579	1.38473e-21	MI_72H	Fibroblasts
Fxyd5	2.5237e-24	1.44862	0.764	0.72	4.53837e-20	MI_72H	Fibroblasts
Cotl1	1.89775e-23	1.21673	0.455	0.43	3.41272e-19	MI_72H	Fibroblasts
Apoe	4.23667e-23	1.46509	0.887	0.645	7.6188e-19	MI_72H	Fibroblasts
Srgn	1.13364e-22	2.27471	0.616	0.159	2.03862e-18	MI_72H	Fibroblasts
Psap	6.87814e-22	1.34541	0.743	0.748	1.2369e-17	MI_72H	Fibroblasts
Ctsb	1.0882e-21	1.38182	0.822	0.794	1.9569e-17	MI_72H	Fibroblasts
Tmsb4x	1.30278e-21	1.14384	1	0.991	2.34279e-17	MI_72H	Fibroblasts
H2-Ab1	2.10898e-21	2.9995	0.445	0.084	3.79259e-17	MI_72H	Fibroblasts
Wfdc17	2.65737e-21	2.21801	0.514	0.084	4.77876e-17	MI_72H	Fibroblasts
Actb	4.61193e-21	1.09092	1	1	8.29364e-17	MI_72H	Fibroblasts
Cyba	1.45698e-20	1.22848	0.825	0.841	2.62008e-16	MI_72H	Fibroblasts
Lst1	1.552e-20	1.78543	0.459	0.131	2.79095e-16	MI_72H	Fibroblasts
H2-Aa	1.30653e-19	2.97227	0.414	0.019	2.34954e-15	MI_72H	Fibroblasts
Arhgdib	2.70385e-19	1.16702	0.483	0.486	4.86233e-15	MI_72H	Fibroblasts
C1qb	6.49594e-19	2.2464	0.483	0.121	1.16817e-14	MI_72H	Fibroblasts
Ccl6	1.23625e-18	2.10304	0.425	0.093	2.22314e-14	MI_72H	Fibroblasts
S100a4	3.27158e-18	1.3242	0.733	0.673	5.88329e-14	MI_72H	Fibroblasts
Cd68	4.49311e-18	1.54666	0.38	0.14	8.07996e-14	MI_72H	Fibroblasts
H2-Eb1	5.18359e-18	2.56621	0.366	0.037	9.32165e-14	MI_72H	Fibroblasts
Tgfbi	6.65013e-18	1.4031	0.438	0.318	1.19589e-13	MI_72H	Fibroblasts
Coro1a	4.26146e-17	1.93664	0.473	0.093	7.66338e-13	MI_72H	Fibroblasts
Ucp2	4.82279e-17	1.6255	0.479	0.206	8.67282e-13	MI_72H	Fibroblasts
Alox5ap	9.00591e-17	1.57364	0.432	0.131	1.61953e-12	MI_72H	Fibroblasts
Ctsc	9.12169e-17	1.63187	0.466	0.196	1.64035e-12	MI_72H	Fibroblasts
Laptm5	1.39105e-16	1.62969	0.401	0.112	2.50153e-12	MI_72H	Fibroblasts
Gm42418	3.46699e-16	1.2149	1	1	6.23469e-12	MI_72H	Fibroblasts
Il1b	5.3997e-16	2.16084	0.442	0.056	9.71029e-12	MI_72H	Fibroblasts
Chil3	1.03743e-15	1.72923	0.353	0.075	1.86562e-11	MI_72H	Fibroblasts
Aif1	1.08889e-14	1.02162	0.253	0.084	1.95815e-10	MI_72H	Fibroblasts
Ccr2	2.0256e-14	1.39836	0.322	0.047	3.64264e-10	MI_72H	Fibroblasts
Pf4	3.43007e-14	1.3961	0.565	0.477	6.16829e-10	MI_72H	Fibroblasts
Gm2a	3.99384e-14	1.05981	0.432	0.374	7.18212e-10	MI_72H	Fibroblasts
Ccn5	1.77227e-13	-1.11317	0.072	0.411	3.18707e-09	MI_72H	Fibroblasts
C1qa	7.59068e-13	1.83037	0.39	0.103	1.36503e-08	MI_72H	Fibroblasts
Ms4a6c	8.5273e-13	1.51948	0.346	0.065	1.53346e-08	MI_72H	Fibroblasts
Ms4a6d	9.32456e-13	1.12939	0.308	0.112	1.67684e-08	MI_72H	Fibroblasts
S100a8	4.77947e-12	2.44589	0.397	0.093	8.59491e-08	MI_72H	Fibroblasts
S100a9	4.96766e-12	2.19829	0.38	0.065	8.93335e-08	MI_72H	Fibroblasts
Sfrp2	5.3025e-12	-1.08983	0.103	0.439	9.53549e-08	MI_72H	Fibroblasts
C1qc	7.56128e-12	1.67529	0.353	0.056	1.35974e-07	MI_72H	Fibroblasts
Mpeg1	9.40302e-12	1.1938	0.284	0.075	1.69094e-07	MI_72H	Fibroblasts
Fabp4	1.21268e-11	1.17955	0.346	0.393	2.18077e-07	MI_72H	Fibroblasts
Cd300c2	3.84459e-11	1.09921	0.277	0.084	6.91372e-07	MI_72H	Fibroblasts
Fcgr3	5.00529e-11	1.14051	0.301	0.103	9.00101e-07	MI_72H	Fibroblasts
Plac8	7.98329e-11	1.17708	0.469	0.374	1.43563e-06	MI_72H	Fibroblasts
Gngt2	5.74322e-10	1.09582	0.284	0.14	1.0328e-05	MI_72H	Fibroblasts
Ptpn18	5.81801e-10	1.09995	0.315	0.14	1.04625e-05	MI_72H	Fibroblasts
Cd14	1.05348e-09	1.15633	0.264	0.065	1.89448e-05	MI_72H	Fibroblasts
Ms4a7	2.07178e-09	1.06206	0.236	0.047	3.72568e-05	MI_72H	Fibroblasts
Napsa	2.37958e-09	1.05959	0.243	0.028	4.27919e-05	MI_72H	Fibroblasts
Rac2	3.54581e-09	1.1643	0.295	0.084	6.37643e-05	MI_72H	Fibroblasts
Spi1	4.67116e-09	1.09556	0.281	0.084	8.40014e-05	MI_72H	Fibroblasts
Cd53	4.92305e-09	1.02977	0.223	0.084	8.85311e-05	MI_72H	Fibroblasts
Cxcl2	1.18224e-08	1.79779	0.284	0.065	0.000212602	MI_72H	Fibroblasts
Ccl2	1.22632e-08	1.12574	0.613	0.449	0.000220529	MI_72H	Fibroblasts
Trem2	3.08778e-08	1.09778	0.26	0.065	0.000555275	MI_72H	Fibroblasts
Gsn	6.46397e-08	-1.20727	0.517	0.794	0.00116242	MI_72H	Fibroblasts
Lcp1	1.11582e-07	1.12911	0.277	0.084	0.00200658	MI_72H	Fibroblasts
Arg1	3.04806e-07	1.07517	0.209	0.047	0.00548133	MI_72H	Fibroblasts
Ccl12	5.54668e-07	1.49632	0.171	0.028	0.00997459	MI_72H	Fibroblasts
Dbp	1.69954e-06	-1.55466	0.175	0.704	0.0305628	SHAM_24H	Fibros-R
Actb	9.44725e-10	1.77038	1	1	1.6989e-05	MI_72H	Fibros-R
S100a4	1.45045e-09	2.66444	1	0.455	2.60835e-05	MI_72H	Fibros-R
Srgn	8.44079e-09	3.95829	0.855	0.364	0.000151791	MI_72H	Fibros-R
Emp2	1.627e-08	-1.22445	0.018	0.818	0.000292583	MI_72H	Fibros-R
Paics	2.20963e-08	-1.2495	0.018	0.818	0.000397358	MI_72H	Fibros-R
Lyz2	2.24453e-08	1.78112	1	0.273	0.000403634	MI_72H	Fibros-R
Rab12	5.8889e-08	-1.15759	0.073	0.909	0.001059	MI_72H	Fibros-R
Tmsb4x	7.61154e-08	1.47372	1	1	0.00136878	MI_72H	Fibros-R
Arl4a	9.37917e-08	-1.16076	0	0.636	0.00168666	MI_72H	Fibros-R
Tyrobp	1.19137e-07	1.92157	0.964	0.182	0.00214244	MI_72H	Fibros-R
Il1b	1.50367e-07	3.76836	0.8	0	0.00270405	MI_72H	Fibros-R
Fcer1g	2.70923e-07	1.93574	0.982	0.273	0.00487201	MI_72H	Fibros-R
Gtf2a2	3.06136e-07	-1.21709	0.109	0.909	0.00550525	MI_72H	Fibros-R
Tcaf1	4.63303e-07	-1.14024	0.018	0.727	0.00833157	MI_72H	Fibros-R
Eif3e	6.25594e-07	-1.07618	0.218	1	0.01125	MI_72H	Fibros-R
Gpx1	1.00265e-06	2.19149	0.964	0.818	0.0180306	MI_72H	Fibros-R
Zfand5	1.10894e-06	-1.25787	0.127	0.909	0.019942	MI_72H	Fibros-R
Luc7l2	1.21793e-06	-1.23969	0.127	0.909	0.021902	MI_72H	Fibros-R
Tcf25	1.38106e-06	-1.26467	0.127	0.909	0.0248357	MI_72H	Fibros-R
Klf9	1.51375e-06	-1.63847	0.073	0.818	0.0272218	MI_72H	Fibros-R
Usp19	1.55109e-06	-1.04267	0.036	0.727	0.0278932	MI_72H	Fibros-R
Rtf1	1.69892e-06	-1.26677	0.073	0.818	0.0305517	MI_72H	Fibros-R
Thra	1.91192e-06	-1.22217	0.036	0.727	0.0343821	MI_72H	Fibros-R
Vgll4	2.01871e-06	-1.08646	0.036	0.727	0.0363024	MI_72H	Fibros-R
Fn1	2.05959e-06	1.98377	0.927	0.182	0.0370376	MI_72H	Fibros-R
Kmt2a	2.14043e-06	-1.16368	0.036	0.727	0.0384914	MI_72H	Fibros-R
Gstm1	2.24118e-06	-1.30589	0.236	1	0.0403031	MI_72H	Fibros-R
Clcn3	2.55159e-06	-1.03051	0.036	0.727	0.0458852	MI_72H	Fibros-R
Lars2	1.31817e-09	1.64675	1	0.658	2.37047e-05	MI_72H	Granulocyes.IFNIC
Apoe	9.98904e-07	2.16619	0.773	0.215	0.0179633	MI_72H	Granulocyes.IFNIC
Ccl6	3.13035e-10	1.01457	0.742	0.604	5.6293e-06	SHAM_24H	Granulocytes
Chil3	7.23998e-54	1.08749	0.811	0.699	1.30197e-49	MI_24H	Granulocytes
Mmp8	2.57784e-27	1.04486	0.395	0.227	4.63573e-23	MI_24H	Granulocytes
Lars2	2.22302e-34	1.00032	0.911	0.742	3.99766e-30	MI_72H	Granulocytes
Apoe	3.46753e-31	2.13932	0.574	0.199	6.23566e-27	MI_72H	Granulocytes
Ifi27l2a	1.54138e-09	-1.76391	0.39	0.427	2.77186e-05	MI_72H	Granulocytes
Mt1	9.10918e-07	1.99231	0.182	0.077	0.016381	MI_72H	Granulocytes
Gm42418	2.84187e-37	-1.46623	1	1	5.11054e-33	MI_24H	M1.Macrophages
S100a9	1.02917e-08	1.70438	0.704	0.454	0.000185076	MI_24H	M1.Macrophages
Uba52	1.16593e-148	1.16706	0.986	0.998	2.09669e-144	MI_72H	M1.Macrophages
Lars2	6.83352e-107	1.58738	0.854	0.909	1.22887e-102	MI_72H	M1.Macrophages
S100a9	4.68257e-37	1.77596	0.404	0.085	8.42067e-33	MI_72H	M1.Macrophages
Gm42418	4.69581e-35	1.18721	1	1	8.44447e-31	MI_72H	M1.Macrophages
S100a8	1.19484e-31	1.88488	0.447	0.227	2.14869e-27	MI_72H	M1.Macrophages
Il1b	1.77002e-31	1.03619	0.542	0.208	3.18302e-27	MI_72H	M1.Macrophages
Sparc	3.22437e-29	1.19326	0.227	0.038	5.79839e-25	MI_72H	M1.Macrophages
Dcn	4.42315e-24	1.16941	0.166	0.009	7.95416e-20	MI_72H	M1.Macrophages
Fabp5	4.0399e-10	-1.09088	0.762	0.87	7.26495e-06	MI_72H	M1.Macrophages
Saa3	2.09987e-09	1.2817	0.211	0.119	3.77619e-05	MI_72H	M1.Macrophages
Hbb-bs	8.21237e-09	3.53635	0.11	0.038	0.000147683	MI_72H	M1.Macrophages
Dnaja1	9.17977e-23	1.24101	0.956	0.717	1.6508e-18	SHAM_24H	M2.Macrophages
Gm10076	3.71806e-35	1.37137	0.991	0.946	6.68619e-31	MI_24H	M2.Macrophages
Gm42418	2.42026e-31	-1.8374	1	1	4.35235e-27	MI_24H	M2.Macrophages
Uba52	1.06071e-24	1.38558	0.964	0.808	1.90747e-20	MI_24H	M2.Macrophages
Ubb	1.16962e-15	1.04627	0.955	0.862	2.10333e-11	MI_24H	M2.Macrophages
Apoe	7.88848e-12	1.64402	0.92	0.792	1.41858e-07	MI_24H	M2.Macrophages
Apoc2	1.95375e-09	1.275	0.839	0.554	3.51343e-05	MI_24H	M2.Macrophages
C1qb	2.59651e-07	1.39542	0.598	0.423	0.0046693	MI_24H	M2.Macrophages
Uba52	2.16668e-10	1.10577	0.89	0.772	3.89633e-06	MI_72H	M2.Macrophages
Ifitm1	3.39243e-10	1.6394	0.339	0.098	6.10061e-06	MI_72H	M2.Macrophages
H19	5.65374e-10	1.5506	0.213	0	1.01671e-05	MI_72H	M2.Macrophages
Tm4sf1	5.36235e-09	1.78314	0.228	0.008	9.64311e-05	MI_72H	M2.Macrophages
Igfbp7	1.81908e-08	1.196	0.244	0.016	0.000327125	MI_72H	M2.Macrophages
Mgp	1.99782e-08	2.00309	0.22	0.016	0.000359269	MI_72H	M2.Macrophages
Dcn	1.19259e-07	1.18196	0.189	0.008	0.00214464	MI_72H	M2.Macrophages
Eng	1.91262e-07	1.00334	0.189	0.114	0.00343947	MI_72H	M2.Macrophages
Plac8	3.55891e-07	1.18801	0.606	0.366	0.00639998	MI_72H	M2.Macrophages
Il1b	4.0274e-07	1.10877	0.606	0.317	0.00724248	MI_72H	M2.Macrophages
Bgn	8.12728e-07	1.12581	0.181	0.008	0.0146153	MI_72H	M2.Macrophages
Timp1	1.3876e-06	1.18387	0.362	0.187	0.0249532	MI_72H	M2.Macrophages
Uba52	1.39426e-22	1.04994	0.974	1	2.5073e-18	MI_72H	MAC.IFNIC
Gm10076	2.37142e-20	1.04431	1	1	4.26452e-16	MI_72H	MAC.IFNIC
Gm42418	1.43412e-15	1.73013	1	1	2.57898e-11	MI_72H	MAC.IFNIC
Lars2	5.04877e-15	1.89153	0.896	0.857	9.0792e-11	MI_72H	MAC.IFNIC
H2-K1	1.1129e-14	-1.05382	0.896	1	2.00133e-10	MI_72H	MAC.IFNIC
Ifi27l2a	1.59632e-11	-1.29673	0.961	0.99	2.87066e-07	MI_72H	MAC.IFNIC
Ly6a	8.07745e-11	-1.69936	0.429	0.848	1.45257e-06	MI_72H	MAC.IFNIC
Crip1	9.14745e-10	1.09211	0.987	0.895	1.64499e-05	MI_72H	MAC.IFNIC
S100a8	1.02227e-09	2.28579	0.429	0.057	1.83835e-05	MI_72H	MAC.IFNIC
S100a9	1.86368e-09	2.30169	0.325	0.019	3.35146e-05	MI_72H	MAC.IFNIC
Il1b	7.2176e-08	1.19301	0.727	0.419	0.00129794	MI_72H	MAC.IFNIC
Cd72	1.06728e-07	-1.34804	0.156	0.552	0.00191929	MI_72H	MAC.IFNIC
Mgp	3.55167e-07	2.02559	0.26	0.029	0.00638697	MI_72H	MAC.IFNIC
Ifitm1	7.4548e-07	1.31851	0.416	0.181	0.013406	MI_72H	MAC.IFNIC
Sparc	2.00928e-06	1.43026	0.26	0.057	0.0361329	MI_72H	MAC.IFNIC
Uba52	4.47165e-42	1.35615	1	0.989	8.04138e-38	MI_72H	Mitotic.TR-Mac
S100a8	1.43614e-20	2.70329	0.713	0.158	2.58262e-16	MI_72H	Mitotic.TR-Mac
Il1b	4.47972e-18	2.17884	0.73	0.2	8.05588e-14	MI_72H	Mitotic.TR-Mac
G0s2	1.28115e-14	1.48821	0.435	0.063	2.30389e-10	MI_72H	Mitotic.TR-Mac
S100a9	1.77177e-14	2.98789	0.574	0.105	3.18617e-10	MI_72H	Mitotic.TR-Mac
Srgn	3.84734e-14	1.11955	0.896	0.947	6.91868e-10	MI_72H	Mitotic.TR-Mac
Dcn	1.15043e-09	2.34038	0.287	0.021	2.06881e-05	MI_72H	Mitotic.TR-Mac
Igfbp7	1.86133e-08	1.40181	0.287	0.021	0.000334722	MI_72H	Mitotic.TR-Mac
Cxcl2	6.61072e-08	1.50292	0.478	0.147	0.00118881	MI_72H	Mitotic.TR-Mac
Sparc	1.65477e-06	1.22894	0.252	0.042	0.0297577	MI_72H	Mitotic.TR-Mac
Mgp	1.68985e-06	1.14102	0.2	0.011	0.0303886	MI_72H	Mitotic.TR-Mac
S100a9	3.93536e-12	1.43673	0.699	0.426	7.07695e-08	MI_24H	Monocytes
Uba52	5.0811e-152	1.07071	0.998	0.996	9.13735e-148	MI_72H	Monocytes
S100a9	3.43411e-32	1.8108	0.36	0.072	6.17556e-28	MI_72H	Monocytes
S100a8	1.31248e-20	1.44938	0.426	0.181	2.36023e-16	MI_72H	Monocytes
Fabp4	3.97237e-16	1.02485	0.189	0.051	7.14351e-12	MI_72H	Monocytes
Ifitm1	5.90131e-11	1.04142	0.395	0.26	1.06123e-06	MI_72H	Monocytes
Atp1a2	6.22326e-08	-1.4769	0.302	0.843	0.00111913	SHAM_24H	Pericytes
Dbp	7.50386e-08	-1.45439	0.209	0.784	0.00134942	SHAM_24H	Pericytes
Timp3	1.39107e-06	-1.43138	0.442	0.882	0.0250156	SHAM_24H	Pericytes
Hspa8	2.66279e-06	1.02327	0.907	0.784	0.0478849	SHAM_24H	Pericytes
Rps24	1.42762e-10	2.14366	0.964	0.778	2.56729e-06	MI_72H	Platelets
Gm10076	1.57457e-09	1.88924	0.964	0.704	2.83155e-05	MI_72H	Platelets
Apoe	7.90286e-09	4.36624	0.821	0.296	0.000142117	MI_72H	Platelets
Mt1	1.87553e-08	3.1385	0.643	0	0.000337277	MI_72H	Platelets
Rpl24	6.2955e-08	1.94433	0.857	0.593	0.00113212	MI_72H	Platelets
C1qb	1.12815e-07	3.98673	0.679	0.037	0.00202876	MI_72H	Platelets
Arg1	2.32707e-07	3.42004	0.571	0	0.00418478	MI_72H	Platelets
Lgals1	2.46632e-07	3.28299	0.714	0.111	0.00443519	MI_72H	Platelets
Ctsb	3.06925e-07	2.68126	0.75	0.407	0.00551943	MI_72H	Platelets
Rps23	3.17989e-07	1.8871	0.893	0.667	0.00571839	MI_72H	Platelets
Rpl11	7.23875e-07	1.43364	0.893	0.852	0.0130174	MI_72H	Platelets
Rps15a	9.32374e-07	1.72126	0.893	0.704	0.0167669	MI_72H	Platelets
Rpl35	1.46457e-06	2.26424	0.857	0.407	0.0263373	MI_72H	Platelets
Crip1	1.65361e-06	2.8286	0.714	0.074	0.0297368	MI_72H	Platelets
Ctsl	2.05824e-06	3.0403	0.571	0.037	0.0370132	MI_72H	Platelets
Rpl37a	2.05899e-06	1.56617	0.929	0.852	0.0370269	MI_72H	Platelets
Rpl3	2.66886e-06	1.91414	0.786	0.481	0.0479942	MI_72H	Platelets
Dbp	5.58389e-13	-1.1553	0.126	0.555	1.00415e-08	SHAM_24H	Smooth.muscle.cells
Gm10076	2.38879e-12	1.28516	1	0.96	4.29575e-08	MI_24H	Smooth.muscle.cells
Lyz2	2.37748e-16	5.47972	0.877	0.2	4.27542e-12	MI_72H	Smooth.muscle.cells
Ccl2	5.67199e-15	3.89439	0.646	0.143	1.01999e-10	MI_72H	Smooth.muscle.cells
Apoe	7.84012e-15	4.6132	0.769	0.343	1.40989e-10	MI_72H	Smooth.muscle.cells
Fcer1g	2.55575e-14	3.84397	0.769	0.086	4.596e-10	MI_72H	Smooth.muscle.cells
Tyrobp	1.404e-13	3.87938	0.785	0.086	2.52482e-09	MI_72H	Smooth.muscle.cells
Cd52	4.91913e-13	3.37494	0.677	0.029	8.84607e-09	MI_72H	Smooth.muscle.cells
Cd74	6.13369e-13	3.07664	0.708	0.029	1.10302e-08	MI_72H	Smooth.muscle.cells
Srgn	1.42309e-12	3.23904	0.662	0.143	2.55915e-08	MI_72H	Smooth.muscle.cells
Il1b	1.45137e-12	2.82195	0.646	0	2.61e-08	MI_72H	Smooth.muscle.cells
Uba52	2.95224e-12	1.13685	0.985	1	5.30901e-08	MI_72H	Smooth.muscle.cells
Lgals3	1.51987e-11	3.50456	0.692	0.086	2.73318e-07	MI_72H	Smooth.muscle.cells
Hbb-bs	2.13793e-11	7.12322	0.6	0	3.84463e-07	MI_72H	Smooth.muscle.cells
S100a8	2.72227e-11	3.85214	0.708	0.086	4.89546e-07	MI_72H	Smooth.muscle.cells
Hba-a1	5.00929e-11	4.47849	0.585	0	9.0082e-07	MI_72H	Smooth.muscle.cells
Wfdc17	5.71939e-10	3.12411	0.538	0	1.02852e-05	MI_72H	Smooth.muscle.cells
Hba-a2	6.15338e-10	3.82495	0.585	0.029	1.10656e-05	MI_72H	Smooth.muscle.cells
S100a4	1.48598e-09	2.73723	0.662	0.2	2.67223e-05	MI_72H	Smooth.muscle.cells
Plac8	1.52146e-09	2.67679	0.585	0.114	2.73605e-05	MI_72H	Smooth.muscle.cells
Ucp2	4.5367e-09	1.87318	0.6	0.257	8.15835e-05	MI_72H	Smooth.muscle.cells
Coro1a	6.45019e-09	2.44652	0.569	0.086	0.000115994	MI_72H	Smooth.muscle.cells
Ifi30	1.10503e-08	1.82823	0.631	0.4	0.000198717	MI_72H	Smooth.muscle.cells
Alox5ap	1.15315e-08	2.23513	0.477	0	0.00020737	MI_72H	Smooth.muscle.cells
Lst1	1.39723e-08	2.18937	0.492	0.029	0.000251264	MI_72H	Smooth.muscle.cells
Hmox1	2.88094e-08	2.27431	0.523	0.143	0.000518079	MI_72H	Smooth.muscle.cells
Cyba	3.76686e-08	1.86557	0.846	0.771	0.000677394	MI_72H	Smooth.muscle.cells
Ccl6	3.93369e-08	2.48755	0.554	0.057	0.000707396	MI_72H	Smooth.muscle.cells
Lilrb4a	4.73217e-08	1.77566	0.446	0	0.000850985	MI_72H	Smooth.muscle.cells
Laptm5	7.83379e-08	2.13156	0.523	0.029	0.00140875	MI_72H	Smooth.muscle.cells
Ptp4a3	8.30219e-08	-1.47464	0.415	0.943	0.00149298	MI_72H	Smooth.muscle.cells
Slfn2	9.39476e-08	2.10941	0.431	0	0.00168946	MI_72H	Smooth.muscle.cells
Tgfbi	1.05996e-07	2.22413	0.523	0.029	0.00190613	MI_72H	Smooth.muscle.cells
Ctss	1.24486e-07	2.40008	0.477	0.086	0.00223863	MI_72H	Smooth.muscle.cells
Ccl7	1.26692e-07	2.30331	0.6	0.086	0.00227831	MI_72H	Smooth.muscle.cells
C1qb	1.40002e-07	2.2905	0.508	0.086	0.00251765	MI_72H	Smooth.muscle.cells
Cavin3	1.59022e-07	-1.16498	0.369	0.914	0.00285969	MI_72H	Smooth.muscle.cells
Limd1	1.88848e-07	-1.10266	0.185	0.743	0.00339605	MI_72H	Smooth.muscle.cells
Spp1	1.93651e-07	2.38417	0.631	0.114	0.00348242	MI_72H	Smooth.muscle.cells
Ftl1	3.10403e-07	1.89003	1	0.971	0.00558198	MI_72H	Smooth.muscle.cells
Igkc	3.19713e-07	2.17738	0.462	0.029	0.00574939	MI_72H	Smooth.muscle.cells
Thbs1	5.85246e-07	1.80942	0.585	0.257	0.0105245	MI_72H	Smooth.muscle.cells
Fxyd5	6.73348e-07	1.47417	0.723	0.629	0.0121088	MI_72H	Smooth.muscle.cells
Lsp1	6.8282e-07	1.91432	0.385	0	0.0122791	MI_72H	Smooth.muscle.cells
Ctsb	6.89135e-07	1.75929	0.846	0.514	0.0123927	MI_72H	Smooth.muscle.cells
Sh3bgrl3	6.96025e-07	1.62465	0.862	0.629	0.0125166	MI_72H	Smooth.muscle.cells
Rbpms2	8.62432e-07	-1.23426	0.262	0.8	0.0155091	MI_72H	Smooth.muscle.cells
Psap	8.97018e-07	1.53924	0.785	0.686	0.0161311	MI_72H	Smooth.muscle.cells
Ctsd	9.06033e-07	1.4694	0.692	0.657	0.0162932	MI_72H	Smooth.muscle.cells
Cxcl2	1.18107e-06	1.6288	0.338	0.029	0.0212391	MI_72H	Smooth.muscle.cells
Bcam	1.24991e-06	-1.16161	0.277	0.8	0.0224771	MI_72H	Smooth.muscle.cells
Gucy1a1	1.71415e-06	-1.2151	0.338	0.857	0.0308255	MI_72H	Smooth.muscle.cells
Dusp1	1.82482e-06	1.73635	0.631	0.314	0.0328157	MI_72H	Smooth.muscle.cells
Arpc5	1.92993e-06	1.04695	0.585	0.543	0.034706	MI_72H	Smooth.muscle.cells
Msrb1	2.04877e-06	1.27178	0.708	0.6	0.0368431	MI_72H	Smooth.muscle.cells
Npc2	2.36592e-06	1.34868	0.692	0.6	0.0425464	MI_72H	Smooth.muscle.cells
Hp	2.42169e-06	1.81787	0.354	0	0.0435492	MI_72H	Smooth.muscle.cells
Rac2	2.42169e-06	1.68398	0.354	0	0.0435492	MI_72H	Smooth.muscle.cells
mt-Atp6	2.75632e-06	-1.03572	1	0.943	0.0495669	MI_72H	Smooth.muscle.cells
Lars2	1.28372e-08	-1.03788	0.776	1	0.000230851	MI_24H	T.cell
Uba52	2.43127e-16	1.08246	1	1	4.37216e-12	MI_72H	T.cell
Lyz2	7.94054e-10	3.80255	0.696	0.164	1.42795e-05	MI_72H	T.cell
Cd74	8.17395e-10	3.49435	0.543	0.033	1.46992e-05	MI_72H	T.cell
Lars2	8.22157e-09	1.19984	0.87	0.787	0.000147848	MI_72H	T.cell
Apoe	2.67676e-08	3.16108	0.652	0.131	0.000481363	MI_72H	T.cell
H2-Ab1	1.95113e-07	1.8042	0.413	0.016	0.00350872	MI_72H	T.cell
Wfdc17	5.08304e-07	2.07291	0.304	0	0.00914083	MI_72H	T.cell
S100a9	7.52875e-07	3.5751	0.37	0.016	0.0135389	MI_72H	T.cell
Cd3g	1.30305e-06	-1.27729	0.565	0.852	0.0234327	MI_72H	T.cell
Ifitm2	1.44228e-06	2.56493	0.391	0.033	0.0259364	MI_72H	T.cell
Chil3	1.5022e-06	1.26033	0.283	0	0.0270141	MI_72H	T.cell
Cst3	1.86938e-06	1.93799	0.652	0.361	0.0336171	MI_72H	T.cell
Lst1	1.98791e-06	1.68559	0.239	0.082	0.0357485	MI_72H	T.cell
Btg1	2.03136e-08	1.03262	0.766	0.5	0.000365299	SHAM_24H	TR-Mac
Uba52	3.61791e-71	1.12171	0.992	0.996	6.50608e-67	MI_72H	TR-Mac
Lars2	1.47382e-44	1.29757	0.83	0.928	2.65037e-40	MI_72H	TR-Mac
S100a9	3.21216e-26	2.03315	0.448	0.068	5.77643e-22	MI_72H	TR-Mac
Igfbp7	1.01441e-20	1.20235	0.266	0.014	1.82421e-16	MI_72H	TR-Mac
S100a8	1.14091e-20	1.82656	0.463	0.147	2.05171e-16	MI_72H	TR-Mac
Sparc	1.42324e-20	1.15783	0.282	0.029	2.55941e-16	MI_72H	TR-Mac
Il1b	8.33864e-18	1.32515	0.571	0.241	1.49954e-13	MI_72H	TR-Mac
Mgp	1.70096e-17	1.31488	0.247	0.022	3.05884e-13	MI_72H	TR-Mac
Dcn	3.95316e-16	2.02352	0.22	0.022	7.10896e-12	MI_72H	TR-Mac
Cxcl2	2.88677e-12	1.22896	0.394	0.133	5.19128e-08	MI_72H	TR-Mac
Col1a1	2.55467e-11	1.14898	0.162	0.022	4.59407e-07	MI_72H	TR-Mac
Fabp4	1.44836e-10	1.37029	0.301	0.115	2.60458e-06	MI_72H	TR-Mac
