## Supplementary material for "Deletion of the ion channel *Trpm4* increases cardiac inflammatory markers and fibrosis after myocardial infarction in mice": differential prop. analysis cell cycle

Clust	CT	TR	G1_Pval	G2M_Pval	S_Pval	G1_adjP	G2M_adjP	S_adjP	G1_Bonf	G2M_Bonf	S_Bonf
C6.TR-Mac	WTSHAM_24H	KOSHAM_24H	0.0029	0.1553	0.0083	0.02784	0.319118644	0.058588235	1	1	1
C6.TR-Mac	WTMI_24H	KOMI_24H	0.0385	0.3946	0.045	0.154	0.453142857	0.164363636	1	1	1
C6.TR-Mac	WTMI_72H	KOMI_72H	0.4527	1.00E-04	0.0856	0.483093333	0.001469388	0.235236641	1	0.072	1
C6.TR-Mac	WTSHAM_24H	WTMI_24H	0.0145	0.3757	0.0199	0.084096	0.443567213	0.108545455	1	1	1
C6.TR-Mac	WTSHAM_24H	WTMI_72H	0	0.496	0	0	0.497381616	0	0	1	0
C6.TR-Mac	WTMI_24H	WTMI_72H	0.0496	0.3758	0.0367	0.175258537	0.443567213	0.150136364	1	1	1
C6.TR-Mac	KOSHAM_24H	KOMI_24H	0.0603	0.4024	0.0503	0.194210526	0.456984227	0.175805825	1	1	1
C6.TR-Mac	KOSHAM_24H	KOMI_72H	0.0676	0.0394	0.2278	0.205367089	0.155868132	0.36657461	1	1	1
C6.TR-Mac	KOMI_24H	KOMI_72H	0.3056	0.0355	0.1124	0.409743017	0.148551724	0.277643836	1	1	1
C1.EC1	WTSHAM_24H	KOSHAM_24H	0.3456	0.0265	0.0536	0.426813036	0.122307692	0.182900474	1	1	1
C1.EC1	WTMI_24H	KOMI_24H	0.1727	0.137	0.0499	0.337891304	0.30528	0.175258537	1	1	1
C1.EC1	WTMI_72H	KOMI_72H	0.3618	0.1347	0.1523	0.438545455	0.303075	0.318767442	1	1	1
C1.EC1	WTSHAM_24H	WTMI_24H	0.3529	0.0333	0.2286	0.431388795	0.142714286	0.36657461	1	1	1
C1.EC1	WTSHAM_24H	WTMI_72H	0.4129	0.1852	0.2212	0.463787832	0.34455814	0.365284404	1	1	1
C1.EC1	WTMI_24H	WTMI_72H	0.339	0.432	0.3751	0.421696552	0.473424658	0.443567213	1	1	1
C1.EC1	KOSHAM_24H	KOMI_24H	0.2879	0.0513	0.0543	0.397865643	0.176727273	0.183549296	1	1	1
C1.EC1	KOSHAM_24H	KOMI_72H	0.3339	0.0824	0.1094	0.419456446	0.230733591	0.271613793	1	1	1
C1.EC1	KOMI_24H	KOMI_72H	0.2408	0.0127	0.0205	0.37574026	0.075570248	0.110977444	1	1	1
C0.Granulocytes	WTSHAM_24H	KOSHAM_24H	0.3371	0.1947	0.2928	0.421696552	0.348923077	0.399954545	1	1	1
C0.Granulocytes	WTMI_24H	KOMI_24H	0	0	0.0864	0	0	0.236454545	0	0	1
C0.Granulocytes	WTMI_72H	KOMI_72H	0.3064	0.1489	0.0233	0.409825603	0.316082111	0.116756757	1	1	1
C0.Granulocytes	WTSHAM_24H	WTMI_24H	0.0013	0.0573	0.0382	0.015096774	0.189247706	0.153653631	0.936	1	1
C0.Granulocytes	WTSHAM_24H	WTMI_72H	0	0.1767	0	0	0.339702128	0	0	1	0
C0.Granulocytes	WTMI_24H	WTMI_72H	0	0.0024	0	0	0.024338028	0	0	1	0
C0.Granulocytes	KOSHAM_24H	KOMI_24H	0.0224	7.00E-04	0.0827	0.114382979	0.008842105	0.230733591	1	0.504	1
C0.Granulocytes	KOSHAM_24H	KOMI_72H	0	0.2584	0	0	0.385830928	0	0	1	0
C0.Granulocytes	KOMI_24H	KOMI_72H	1.00E-04	0.0054	0	0.001469388	0.042725275	0	0.072	1	0
C25.Cardiomyocytes	WTSHAM_24H	KOSHAM_24H	0.385	0.3481	0.2528	0.449651613	0.427699659	0.381584906	1	1	1
C25.Cardiomyocytes	WTMI_24H	KOMI_24H	0.3394	0.2467	0.1249	0.421696552	0.380068085	0.294823529	1	1	1
C25.Cardiomyocytes	WTMI_72H	KOMI_72H	0.121	0.3755	0.0401	0.2904	0.443567213	0.157695652	1	1	1
C25.Cardiomyocytes	WTSHAM_24H	WTMI_24H	0.3951	0.1305	0.206	0.453142857	0.300191693	0.354832536	1	1	1
C25.Cardiomyocytes	WTSHAM_24H	WTMI_72H	0.4275	0.2571	0.3344	0.472465544	0.385830928	0.419456446	1	1	1
C25.Cardiomyocytes	WTMI_24H	WTMI_72H	0.4405	0.2526	0.3157	0.476946108	0.381584906	0.412695652	1	1	1
C25.Cardiomyocytes	KOSHAM_24H	KOMI_24H	0.3106	0.2154	0.4296	0.411352941	0.359666667	0.472939024	1	1	1
C25.Cardiomyocytes	KOSHAM_24H	KOMI_72H	0.1041	0.1797	0.2311	0.262321678	0.342568421	0.368582781	1	1	1
C25.Cardiomyocytes	KOMI_24H	KOMI_72H	0.2481	0.4379	0.1922	0.380068085	0.476946108	0.348923077	1	1	1
C15.EC3	WTSHAM_24H	KOSHAM_24H	0.398	0.3117	0.4793	0.453417722	0.411787156	0.492102564	1	1	1
C15.EC3	WTMI_24H	KOMI_24H	0.0472	0.0732	0.2086	0.169074627	0.211662651	0.3576	1	1	1
C15.EC3	WTMI_72H	KOMI_72H	0.266	0.1497	0.4713	0.38906288	0.316082111	0.489662338	1	1	1
C15.EC3	WTSHAM_24H	WTMI_24H	0.2018	0.4088	0.2238	0.354744526	0.461070423	0.365650224	1	1	1
C15.EC3	WTSHAM_24H	WTMI_72H	0.0685	0.3266	0.0911	0.206359833	0.418419929	0.2420369	1	1	1
C15.EC3	WTMI_24H	WTMI_72H	0.0245	0.2951	0.0362	0.117947368	0.400890566	0.148937143	1	1	1
C15.EC3	KOSHAM_24H	KOMI_24H	0.0943	0.0578	0.3652	0.246894545	0.190027397	0.440562814	1	1	1
C15.EC3	KOSHAM_24H	KOMI_72H	0.1627	0.2663	0.0644	0.327217877	0.38906288	0.199313305	1	1	1
C15.EC3	KOMI_24H	KOMI_72H	0.347	0.0267	0.1823	0.4272	0.12244586	0.343212435	1	1	1
C21.EC.IFNIC	WTSHAM_24H	KOSHAM_24H	0.2819	0.4588	0.2785	0.395019455	0.483473684	0.395019455	1	1	1
C21.EC.IFNIC	WTMI_24H	KOMI_24H	0.2933	0.1496	0.4529	0.399954545	0.316082111	0.483093333	1	1	1
C21.EC.IFNIC	WTMI_72H	KOMI_72H	0.0312	0.1638	0.024	0.136145455	0.328512535	0.116756757	1	1	1
C21.EC.IFNIC	WTSHAM_24H	WTMI_24H	0.2073	0.3333	0.2328	0.35621957	0.419456446	0.369198238	1	1	1
C21.EC.IFNIC	WTSHAM_24H	WTMI_72H	0.2925	0.3381	0.2158	0.399954545	0.421696552	0.359666667	1	1	1
C21.EC.IFNIC	WTMI_24H	WTMI_72H	0.3941	0.1569	0.275	0.453142857	0.319118644	0.395019455	1	1	1
C21.EC.IFNIC	KOSHAM_24H	KOMI_24H	0.0791	0.1408	0.2021	0.224220472	0.309036145	0.354744526	1	1	1
C21.EC.IFNIC	KOSHAM_24H	KOMI_72H	0.2474	0.3865	0.3256	0.380068085	0.449651613	0.418419929	1	1	1
C21.EC.IFNIC	KOMI_24H	KOMI_72H	0.0146	0.0273	0.0615	0.084096	0.123622642	0.194210526	1	1	1
C3.M1.Macrophages	WTSHAM_24H	KOSHAM_24H	0.4103	0.3769	0.3738	0.4615875	0.444	0.443567213	1	1	1
C3.M1.Macrophages	WTMI_24H	KOMI_24H	0.1033	0.1742	0.0611	0.261887324	0.338983784	0.194210526	1	1	1
C3.M1.Macrophages	WTMI_72H	KOMI_72H	0.2808	0	0.0255	0.395019455	0	0.12	1	0	1
C3.M1.Macrophages	WTSHAM_24H	WTMI_24H	0.026	0.4175	0.0236	0.120774194	0.46615814	0.116756757	1	1	1
C3.M1.Macrophages	WTSHAM_24H	WTMI_72H	0.0032	0.4881	0.0043	0.030315789	0.495493671	0.036857143	1	1	1
C3.M1.Macrophages	WTMI_24H	WTMI_72H	0	0.3774	0	0	0.444	0	0	1	0
C3.M1.Macrophages	KOSHAM_24H	KOMI_24H	0.3178	0.184	0.439	0.413772152	0.343212435	0.476946108	1	1	1
C3.M1.Macrophages	KOSHAM_24H	KOMI_72H	0.0022	0	0.0588	0.023294118	0	0.191351351	1	0	1
C3.M1.Macrophages	KOMI_24H	KOMI_72H	0	0	0.0113	0	0	0.069538462	0	0	1
C19.Fibros-R	WTSHAM_24H	KOSHAM_24H	0.2237	0.279	0.3198	0.365650224	0.395019455	0.414258993	1	1	1
C19.Fibros-R	WTMI_24H	KOMI_24H	0.147	0.3934	0.1253	0.313349112	0.453142857	0.294823529	1	1	1
C19.Fibros-R	WTMI_72H	KOMI_72H	0.0021	0	0.0927	0.022567164	0	0.245382353	1	0	1
C19.Fibros-R	WTSHAM_24H	WTMI_24H	0.0724	0.3216	0.1042	0.211044534	0.415712747	0.262321678	1	1	1
C19.Fibros-R	WTSHAM_24H	WTMI_72H	0.3926	0.2794	0.4605	0.453142857	0.395019455	0.484029197	1	1	1
C19.Fibros-R	WTMI_24H	WTMI_72H	0.1814	0.4188	0.1564	0.34280315	0.466773994	0.319118644	1	1	1
C19.Fibros-R	KOSHAM_24H	KOMI_24H	0.3309	0.4425	0.3068	0.419456446	0.476946108	0.409825603	1	1	1
C19.Fibros-R	KOSHAM_24H	KOMI_72H	0	0	0.0023	0	0	0.023657143	0	0	1
C19.Fibros-R	KOMI_24H	KOMI_72H	0.0051	0	0.1424	0.041258427	0	0.309036145	1	0	1
C8.Granulocytes	WTSHAM_24H	KOSHAM_24H	0.492	0.4942	0.4677	0.497363128	0.497363128	0.48849711	1	1	1
C8.Granulocytes	WTMI_24H	KOMI_24H	0.0091	0.0066	0.3577	0.061233645	0.050021053	0.435763912	1	1	1
C8.Granulocytes	WTMI_72H	KOMI_72H	0.1645	0.0412	0.062	0.329	0.158631016	0.194934498	1	1	1
C8.Granulocytes	WTSHAM_24H	WTMI_24H	0.3156	0.3628	0.0715	0.412695652	0.439018487	0.210710204	1	1	1
C8.Granulocytes	WTSHAM_24H	WTMI_72H	0.3244	0.4421	0.1303	0.417831843	0.476946108	0.300191693	1	1	1
C8.Granulocytes	WTMI_24H	WTMI_72H	0.1569	0.3279	0.0066	0.319118644	0.418492035	0.050021053	1	1	1
C8.Granulocytes	KOSHAM_24H	KOMI_24H	0.0627	0.0067	0.0423	0.196278261	0.05025	0.160209424	1	1	1
C8.Granulocytes	KOSHAM_24H	KOMI_72H	0.0813	0.0511	0.2657	0.229552941	0.176727273	0.38906288	1	1	1
C8.Granulocytes	KOMI_24H	KOMI_72H	0.4141	0.4041	0.2035	0.464411215	0.457584906	0.354832536	1	1	1
C5.EC1	WTSHAM_24H	KOSHAM_24H	0.1546	0.0172	0.3584	0.319118644	0.097511811	0.435763912	1	1	1
C5.EC1	WTMI_24H	KOMI_24H	0.1902	0.3199	0.2844	0.348923077	0.414258993	0.396069632	1	1	1
C5.EC1	WTMI_72H	KOMI_72H	0.2305	0.3712	0.301	0.368582781	0.443567213	0.405842697	1	1	1
C5.EC1	WTSHAM_24H	WTMI_24H	0.1283	0.057	0.4637	0.298186495	0.189124424	0.485973799	1	1	1
C5.EC1	WTSHAM_24H	WTMI_72H	0	0.0081	3.00E-04	0	0.057742574	0.004	0	1	0.216
C5.EC1	WTMI_24H	WTMI_72H	1.00E-04	0.1027	0.001	0.001469388	0.261286219	0.011803279	0.072	1	0.72
C5.EC1	KOSHAM_24H	KOMI_24H	0.2286	0.242	0.3957	0.36657461	0.376293103	0.453142857	1	1	1
C5.EC1	KOSHAM_24H	KOMI_72H	0	0.1444	0	0	0.312216216	0	0	1	0
C5.EC1	KOMI_24H	KOMI_72H	0	0.0768	0.001	0	0.219428571	0.011803279	0	1	0.72
C7.M2.Macrophages	WTSHAM_24H	KOSHAM_24H	0.1555	0.4274	0.1703	0.319118644	0.472465544	0.337180328	1	1	1
C7.M2.Macrophages	WTMI_24H	KOMI_24H	0.0717	0.1804	0.0236	0.210710204	0.342568421	0.116756757	1	1	1
C7.M2.Macrophages	WTMI_72H	KOMI_72H	0.1941	0.0062	0.3653	0.348923077	0.048521739	0.440562814	1	1	1
C7.M2.Macrophages	WTSHAM_24H	WTMI_24H	0.0047	0.0964	0.0216	0.039811765	0.250570397	0.112695652	1	1	1
C7.M2.Macrophages	WTSHAM_24H	WTMI_72H	0.2411	0.479	0.2425	0.37574026	0.492102564	0.376293103	1	1	1
C7.M2.Macrophages	WTMI_24H	WTMI_72H	0.037	0.1371	0.1136	0.150508475	0.30528	0.279153584	1	1	1
C7.M2.Macrophages	KOSHAM_24H	KOMI_24H	0.4805	0.0208	0.1522	0.492119488	0.111466667	0.318767442	1	1	1
C7.M2.Macrophages	KOSHAM_24H	KOMI_72H	0.1233	0.0043	0.4571	0.293960265	0.036857143	0.483473684	1	1	1
C7.M2.Macrophages	KOMI_24H	KOMI_72H	0.1425	0	0.1336	0.309036145	0	0.302219436	1	0	1
C22.EC3	WTSHAM_24H	KOSHAM_24H	0.2664	0.0613	0.0131	0.38906288	0.194210526	0.076682927	1	1	1
C22.EC3	WTMI_24H	KOMI_24H	0.2946	0.4789	0.3164	0.400890566	0.492102564	0.412695652	1	1	1
C22.EC3	WTMI_72H	KOMI_72H	0.1339	0.4374	0.0906	0.302219436	0.476946108	0.2416	1	1	1
C22.EC3	WTSHAM_24H	WTMI_24H	0.2354	0.4419	0.2039	0.370689956	0.476946108	0.354832536	1	1	1
C22.EC3	WTSHAM_24H	WTMI_72H	0.4502	0.0097	0.013	0.482357143	0.062918919	0.076682927	1	1	1
C22.EC3	WTMI_24H	WTMI_72H	0.2808	0.0053	0.0026	0.395019455	0.0424	0.025643836	1	1	1
C22.EC3	KOSHAM_24H	KOMI_24H	0.2865	0.0714	0.0311	0.396969231	0.210710204	0.136145455	1	1	1
C22.EC3	KOSHAM_24H	KOMI_72H	0.0184	0.1929	0.1082	0.101907692	0.348923077	0.269564014	1	1	1
C22.EC3	KOMI_24H	KOMI_72H	0.184	0.012	0.1265	0.343212435	0.072605042	0.296677524	1	1	1
C10.EC2	WTSHAM_24H	KOSHAM_24H	0.045	0.0446	0.2165	0.164363636	0.164363636	0.36	1	1	1
C10.EC2	WTMI_24H	KOMI_24H	0.0213	0.1627	0.0556	0.112695652	0.327217877	0.187065421	1	1	1
C10.EC2	WTMI_72H	KOMI_72H	0.1714	0.0393	0.3872	0.337180328	0.155868132	0.449651613	1	1	1
C10.EC2	WTSHAM_24H	WTMI_24H	0.2991	0.0499	0.3225	0.404037523	0.175258537	0.416129032	1	1	1
C10.EC2	WTSHAM_24H	WTMI_72H	0.4798	0.493	0.3578	0.492102564	0.497363128	0.435763912	1	1	1
C10.EC2	WTMI_24H	WTMI_72H	0.4267	0.0692	0.3261	0.472465544	0.207037344	0.418419929	1	1	1
C10.EC2	KOSHAM_24H	KOMI_24H	0.0428	0.0877	0.1626	0.1605	0.237383459	0.327217877	1	1	1
C10.EC2	KOSHAM_24H	KOMI_72H	0.2055	0.1959	0.3677	0.354832536	0.348977778	0.442715719	1	1	1
C10.EC2	KOMI_24H	KOMI_72H	0.3709	0.4514	0.3794	0.443567213	0.48292422	0.445624796	1	1	1
C2.Monocytes	WTSHAM_24H	KOSHAM_24H	0.4176	0.3284	0.4998	0.46615814	0.418492035	0.4998	1	1	1
C2.Monocytes	WTMI_24H	KOMI_24H	0.0074	0.1074	0.0344	0.054367347	0.2685	0.145694118	1	1	1
C2.Monocytes	WTMI_72H	KOMI_72H	0.0462	2.00E-04	0.4982	0.16632	0.002769231	0.498892907	1	0.144	1
C2.Monocytes	WTSHAM_24H	WTMI_24H	0.319	0.3962	0.2711	0.414258993	0.453142857	0.394112903	1	1	1
C2.Monocytes	WTSHAM_24H	WTMI_72H	0.0068	0.4946	0.008	0.050474227	0.497363128	0.057742574	1	1	1
C2.Monocytes	WTMI_24H	WTMI_72H	2.00E-04	0.3867	0	0.002769231	0.449651613	0	0.144	1	0
C2.Monocytes	KOSHAM_24H	KOMI_24H	0.128	0.2623	0.2092	0.298186495	0.387794661	0.357617021	1	1	1
C2.Monocytes	KOSHAM_24H	KOMI_72H	0.0027	0.0542	0.0175	0.02627027	0.183549296	0.0984375	1	1	1
C2.Monocytes	KOMI_24H	KOMI_72H	0.0064	0.1001	0.0306	0.049548387	0.2574	0.135165644	1	1	1
C24.MAC-7	WTSHAM_24H	KOSHAM_24H	0.0975	0.3279	0.0359	0.252517986	0.418492035	0.148551724	1	1	1
C24.MAC-7	WTMI_24H	KOMI_24H	0.2899	0.1833	0.0874	0.398473282	0.343212435	0.237383459	1	1	1
C24.MAC-7	WTMI_72H	KOMI_72H	0.1329	0.2731	0.0452	0.302219436	0.395019455	0.164363636	1	1	1
C24.MAC-7	WTSHAM_24H	WTMI_24H	0.1221	0.2641	0.2755	0.292066445	0.388858896	0.395019455	1	1	1
C24.MAC-7	WTSHAM_24H	WTMI_72H	0.3298	0.0881	0.2101	0.419456446	0.237492537	0.357617021	1	1	1
C24.MAC-7	WTMI_24H	WTMI_72H	0.2099	0.2635	0.083	0.357617021	0.388770492	0.230733591	1	1	1
C24.MAC-7	KOSHAM_24H	KOMI_24H	0.1963	0.0568	0.0094	0.348977778	0.189124424	0.062091743	1	1	1
C24.MAC-7	KOSHAM_24H	KOMI_72H	0.456	0.2025	0.2314	0.483473684	0.354744526	0.368582781	1	1	1
C24.MAC-7	KOMI_24H	KOMI_72H	0.1919	0.193	0.0406	0.348923077	0.348923077	0.157935484	1	1	1
C4.Fibroblasts	WTSHAM_24H	KOSHAM_24H	0.0693	0.2842	0.1022	0.207037344	0.396069632	0.26093617	1	1	1
C4.Fibroblasts	WTMI_24H	KOMI_24H	0.0358	0.4953	0.0187	0.148551724	0.497372385	0.102778626	1	1	1
C4.Fibroblasts	WTMI_72H	KOMI_72H	0.0025	0.1565	0.0086	0.025	0.319118644	0.058971429	1	1	1
C4.Fibroblasts	WTSHAM_24H	WTMI_24H	0.4689	0.4579	0.4935	0.48849711	0.483473684	0.497363128	1	1	1
C4.Fibroblasts	WTSHAM_24H	WTMI_72H	0	0	0.1568	0	0	0.319118644	0	0	1
C4.Fibroblasts	WTMI_24H	WTMI_72H	0	0	0.171	0	0	0.337180328	0	0	1
C4.Fibroblasts	KOSHAM_24H	KOMI_24H	3.00E-04	0.314	7.00E-04	0.004	0.412695652	0.008842105	0.216	1	0.504
C4.Fibroblasts	KOSHAM_24H	KOMI_72H	0	0	0	0	0	0	0	0	0
C4.Fibroblasts	KOMI_24H	KOMI_72H	0	0	0.1509	0	0	0.317684211	0	0	1
C9.Smooth.muscle.cells	WTSHAM_24H	KOSHAM_24H	0.0019	0.2149	0.0035	0.021046154	0.359666667	0.032307692	1	1	1
C9.Smooth.muscle.cells	WTMI_24H	KOMI_24H	0.1378	0.3975	0.1384	0.30528	0.453417722	0.305668712	1	1	1
C9.Smooth.muscle.cells	WTMI_72H	KOMI_72H	0.0092	0.1665	4.00E-04	0.061333333	0.331359116	0.005236364	1	1	0.288
C9.Smooth.muscle.cells	WTSHAM_24H	WTMI_24H	0.1247	0.2468	0.1866	0.294823529	0.380068085	0.346268041	1	1	1
C9.Smooth.muscle.cells	WTSHAM_24H	WTMI_72H	0.0014	0.0017	0.0899	0.016	0.019125	0.240624535	1	1	1
C9.Smooth.muscle.cells	WTMI_24H	WTMI_72H	0.0215	0.004	0.2595	0.112695652	0.036	0.385830928	1	1	1
C9.Smooth.muscle.cells	KOSHAM_24H	KOMI_24H	0.4577	0.4219	0.4795	0.483473684	0.468777778	0.492102564	1	1	1
C9.Smooth.muscle.cells	KOSHAM_24H	KOMI_72H	0	0.0113	1.00E-04	0	0.069538462	0.001469388	0	1	0.072
C9.Smooth.muscle.cells	KOMI_24H	KOMI_72H	2.00E-04	0.0425	0.002	0.002769231	0.160209424	0.021818182	0.144	1	1
C20.Pericytes	WTSHAM_24H	KOSHAM_24H	0.0081	0.012	0.066	0.057742574	0.072605042	0.202212766	1	1	1
C20.Pericytes	WTMI_24H	KOMI_24H	0.121	0.2226	0.065	0.2904	0.365650224	0.2	1	1	1
C20.Pericytes	WTMI_72H	KOMI_72H	0.4042	0.2813	0.4422	0.457584906	0.395019455	0.476946108	1	1	1
C20.Pericytes	WTSHAM_24H	WTMI_24H	0.4424	0.2447	0.3103	0.476946108	0.378890323	0.411352941	1	1	1
C20.Pericytes	WTSHAM_24H	WTMI_72H	0.1943	0.1165	0.3697	0.348923077	0.283393939	0.443567213	1	1	1
C20.Pericytes	WTMI_24H	WTMI_72H	0.1771	0.226	0.2252	0.339702128	0.365650224	0.365650224	1	1	1
C20.Pericytes	KOSHAM_24H	KOMI_24H	0.1936	0.0108	0.4887	0.348923077	0.068210526	0.495493671	1	1	1
C20.Pericytes	KOSHAM_24H	KOMI_72H	0.2575	0.3313	0.1895	0.385830928	0.419456446	0.348923077	1	1	1
C20.Pericytes	KOMI_24H	KOMI_72H	0.4424	0.0248	0.219	0.476946108	0.117947368	0.363317972	1	1	1
C12.Dendritic.cells	WTSHAM_24H	KOSHAM_24H	0.0341	0.0164	0.1774	0.145278107	0.093714286	0.339702128	1	1	1
C12.Dendritic.cells	WTMI_24H	KOMI_24H	0.1378	0.2808	0.1945	0.30528	0.395019455	0.348923077	1	1	1
C12.Dendritic.cells	WTMI_72H	KOMI_72H	0.4458	0.2259	0.3108	0.479784753	0.365650224	0.411352941	1	1	1
C12.Dendritic.cells	WTSHAM_24H	WTMI_24H	0.4593	0.1808	0.3589	0.483473684	0.342568421	0.435763912	1	1	1
C12.Dendritic.cells	WTSHAM_24H	WTMI_72H	0.3471	0.0834	0.3844	0.4272	0.230953846	0.449651613	1	1	1
C12.Dendritic.cells	WTMI_24H	WTMI_72H	0.3965	0.3723	0.4328	0.453142857	0.443567213	0.473580547	1	1	1
C12.Dendritic.cells	KOSHAM_24H	KOMI_24H	0.2921	0.2373	0.375	0.399954545	0.372235294	0.443567213	1	1	1
C12.Dendritic.cells	KOSHAM_24H	KOMI_72H	0.0455	0.0356	0.1735	0.164623116	0.148551724	0.338536585	1	1	1
C12.Dendritic.cells	KOMI_24H	KOMI_72H	0.1367	0.1534	0.2609	0.30528	0.319118644	0.386518519	1	1	1
C13.Granulocyes.IFNIC	WTSHAM_24H	KOSHAM_24H	0.0277	0.1193	0.0848	0.12465	0.288241611	0.233931034	1	1	1
C13.Granulocyes.IFNIC	WTMI_24H	KOMI_24H	0.0085	0.1167	0.0238	0.058971429	0.283393939	0.116756757	1	1	1
C13.Granulocyes.IFNIC	WTMI_72H	KOMI_72H	0.1322	0.4839	0.0379	0.302171429	0.492797737	0.153303371	1	1	1
C13.Granulocyes.IFNIC	WTSHAM_24H	WTMI_24H	0.0237	0.0867	0.1666	0.116756757	0.236454545	0.331359116	1	1	1
C13.Granulocyes.IFNIC	WTSHAM_24H	WTMI_72H	0.4553	0.4067	0.2599	0.483473684	0.459692308	0.385830928	1	1	1
C13.Granulocyes.IFNIC	WTMI_24H	WTMI_72H	0.0041	0.0095	0.3022	0.036444444	0.062181818	0.40661194	1	1	1
C13.Granulocyes.IFNIC	KOSHAM_24H	KOMI_24H	0.0328	0.1884	0.0182	0.141413174	0.347815385	0.101581395	1	1	1
C13.Granulocyes.IFNIC	KOSHAM_24H	KOMI_72H	0.0037	0.0821	0.0086	0.033721519	0.230733591	0.058971429	1	1	1
C13.Granulocyes.IFNIC	KOMI_24H	KOMI_72H	0.0707	0.2111	0.1458	0.210347107	0.358471698	0.312428571	1	1	1
C18.Platelets	WTSHAM_24H	KOSHAM_24H	0.2867	0.4204	0.2693	0.396969231	0.467833076	0.392502024	1	1	1
C18.Platelets	WTMI_24H	KOMI_24H	0.1772	0.3857	0.0582	0.339702128	0.449651613	0.190472727	1	1	1
C18.Platelets	WTMI_72H	KOMI_72H	0.2059	0.001	0	0.354832536	0.011803279	0	1	0.72	0
C18.Platelets	WTSHAM_24H	WTMI_24H	0.4538	0.1471	0.1403	0.483337278	0.313349112	0.308917431	1	1	1
C18.Platelets	WTSHAM_24H	WTMI_72H	0.0684	0.0126	0.2245	0.206359833	0.075570248	0.365650224	1	1	1
C18.Platelets	WTMI_24H	WTMI_72H	0.0419	0.0403	0.4157	0.159619048	0.157695652	0.46548056	1	1	1
C18.Platelets	KOSHAM_24H	KOMI_24H	0.4593	0.29	0.2802	0.483473684	0.398473282	0.395019455	1	1	1
C18.Platelets	KOSHAM_24H	KOMI_72H	0.0764	0.2893	0.0023	0.219155378	0.398473282	0.023657143	1	1	1
C18.Platelets	KOMI_24H	KOMI_72H	0.022	0.0643	0	0.113142857	0.199313305	0	1	1	0
C14.T.cell	WTSHAM_24H	KOSHAM_24H	0.201	0.4659	0.2861	0.354705882	0.487569767	0.396969231	1	1	1
C14.T.cell	WTMI_24H	KOMI_24H	0.4827	0.3139	0.3388	0.492797737	0.412695652	0.421696552	1	1	1
C14.T.cell	WTMI_72H	KOMI_72H	0.0563	0.0512	0.4623	0.188539535	0.176727273	0.485212828	1	1	1
C14.T.cell	WTSHAM_24H	WTMI_24H	0.1882	0.0935	0.3413	0.347815385	0.245693431	0.422953528	1	1	1
C14.T.cell	WTSHAM_24H	WTMI_72H	0.2154	0.0645	0.2597	0.359666667	0.199313305	0.385830928	1	1	1
C14.T.cell	WTMI_24H	WTMI_72H	0.4285	0.3494	0.3027	0.472465544	0.428565588	0.40661194	1	1	1
C14.T.cell	KOSHAM_24H	KOMI_24H	0.4776	0.1419	0.1805	0.492102564	0.309036145	0.342568421	1	1	1
C14.T.cell	KOSHAM_24H	KOMI_72H	0.0953	0.3315	0.0723	0.248608696	0.419456446	0.211044534	1	1	1
C14.T.cell	KOMI_24H	KOMI_72H	0.0408	0.1953	0.2334	0.157935484	0.348923077	0.369336264	1	1	1
C26.DC-Like	WTSHAM_24H	KOSHAM_24H	0.2502	0.3163	0.2507	0.381584906	0.412695652	0.381584906	1	1	1
C26.DC-Like	WTMI_24H	KOMI_24H	0.0417	0.1455	0.022	0.159619048	0.312428571	0.113142857	1	1	1
C26.DC-Like	WTMI_72H	KOMI_72H	0.4835	0.1416	0.2319	0.492797737	0.309036145	0.368582781	1	1	1
C26.DC-Like	WTSHAM_24H	WTMI_24H	0.0088	0.1455	0.0034	0.059773585	0.312428571	0.031792208	1	1	1
C26.DC-Like	WTSHAM_24H	WTMI_72H	0.049	0.2148	0.024	0.174653465	0.359666667	0.116756757	1	1	1
C26.DC-Like	WTMI_24H	WTMI_72H	0.2265	0.282	0.2765	0.365650224	0.395019455	0.395019455	1	1	1
C26.DC-Like	KOSHAM_24H	KOMI_24H	0.3948	0.3153	0.4309	0.453142857	0.412695652	0.472939024	1	1	1
C26.DC-Like	KOSHAM_24H	KOMI_72H	0.2231	0.0049	0.059	0.365650224	0.040090909	0.191351351	1	1	1
C26.DC-Like	KOMI_24H	KOMI_72H	0.1318	0.0049	0.026	0.302171429	0.040090909	0.120774194	1	1	1
C11.B.cells	WTSHAM_24H	KOSHAM_24H	0.2715	0.3905	0.2138	0.394112903	0.452753623	0.359666667	1	1	1
C11.B.cells	WTMI_24H	KOMI_24H	0.4695	0.2203	0.2779	0.48849711	0.364634483	0.395019455	1	1	1
C11.B.cells	WTMI_72H	KOMI_72H	0.4745	0.1759	0.2346	0.491568345	0.339702128	0.370421053	1	1	1
C11.B.cells	WTSHAM_24H	WTMI_24H	0.2479	0.2055	0.4304	0.380068085	0.354832536	0.472939024	1	1	1
C11.B.cells	WTSHAM_24H	WTMI_72H	0.3727	0.249	0.3509	0.443567213	0.380636943	0.429673469	1	1	1
C11.B.cells	WTMI_24H	WTMI_72H	0.1968	0.4004	0.2977	0.349004926	0.45543128	0.402902256	1	1	1
C11.B.cells	KOSHAM_24H	KOMI_24H	0.0272	0.0933	0.2581	0.123622642	0.245693431	0.385830928	1	1	1
C11.B.cells	KOSHAM_24H	KOMI_72H	0.0666	0.0985	0.3738	0.203186441	0.254193548	0.443567213	1	1	1
C11.B.cells	KOMI_24H	KOMI_72H	0.2597	0.4783	0.2957	0.385830928	0.492102564	0.400949153	1	1	1
C23.Epicardial.cells	WTSHAM_24H	KOSHAM_24H	0.0299	0.4819	0.0324	0.132888889	0.492797737	0.14053012	1	1	1
C23.Epicardial.cells	WTMI_24H	KOMI_24H	0.1951	0.4738	0.1288	0.348923077	0.491550432	0.298186495	1	1	1
C23.Epicardial.cells	WTMI_72H	KOMI_72H	0.2516	9.00E-04	0.0296	0.381584906	0.011172414	0.132372671	1	0.648	1
C23.Epicardial.cells	WTSHAM_24H	WTMI_24H	0.0048	0.4471	0.0042	0.040090909	0.480465672	0.036857143	1	1	1
C23.Epicardial.cells	WTSHAM_24H	WTMI_72H	0.1126	0.3816	0.0778	0.277643836	0.447478827	0.221407115	1	1	1
C23.Epicardial.cells	WTMI_24H	WTMI_72H	0.0442	0.3433	0.073	0.164363636	0.424701031	0.211662651	1	1	1
C23.Epicardial.cells	KOSHAM_24H	KOMI_24H	0.2807	0.4092	0.2525	0.395019455	0.461070423	0.381584906	1	1	1
C23.Epicardial.cells	KOSHAM_24H	KOMI_72H	0.0443	0	0.2045	0.164363636	0	0.354832536	1	0	1
C23.Epicardial.cells	KOMI_24H	KOMI_72H	0.1724	0	0.0884	0.337891304	0	0.237492537	1	0	1
C16.Mitotic.TR-Mac	WTSHAM_24H	KOSHAM_24H	NA	0.3096	0.3096	NA	0.411352941	0.411352941	NA	1	1
C16.Mitotic.TR-Mac	WTMI_24H	KOMI_24H	NA	0	0	NA	0	0	NA	0	0
C16.Mitotic.TR-Mac	WTMI_72H	KOMI_72H	NA	0.01	0.01	NA	0.063716814	0.063716814	NA	1	1
C16.Mitotic.TR-Mac	WTSHAM_24H	WTMI_24H	NA	0.0611	0.0611	NA	0.194210526	0.194210526	NA	1	1
C16.Mitotic.TR-Mac	WTSHAM_24H	WTMI_72H	NA	0.3342	0.3342	NA	0.419456446	0.419456446	NA	1	1
C16.Mitotic.TR-Mac	WTMI_24H	WTMI_72H	NA	0.0249	0.0249	NA	0.117947368	0.117947368	NA	1	1
C16.Mitotic.TR-Mac	KOSHAM_24H	KOMI_24H	NA	0.1169	0.1169	NA	0.283393939	0.283393939	NA	1	1
C16.Mitotic.TR-Mac	KOSHAM_24H	KOMI_72H	NA	0.214	0.214	NA	0.359666667	0.359666667	NA	1	1
C16.Mitotic.TR-Mac	KOMI_24H	KOMI_72H	NA	0.4893	0.4893	NA	0.495493671	0.495493671	NA	1	1
C17.MAC.IFNIC	WTSHAM_24H	KOSHAM_24H	0	0.0534	0	0	0.182900474	0	0	1	0
C17.MAC.IFNIC	WTMI_24H	KOMI_24H	0.1748	0.1053	0.2778	0.339234501	0.264167247	0.395019455	1	1	1
C17.MAC.IFNIC	WTMI_72H	KOMI_72H	0.0737	0.0209	0.2826	0.212256	0.111466667	0.395091262	1	1	1
C17.MAC.IFNIC	WTSHAM_24H	WTMI_24H	0.224	0.1017	0.238	0.365650224	0.26058363	0.372521739	1	1	1
C17.MAC.IFNIC	WTSHAM_24H	WTMI_72H	0.2003	0.1287	0.1609	0.354339066	0.298186495	0.326332394	1	1	1
C17.MAC.IFNIC	WTMI_24H	WTMI_72H	0.1333	0.4502	0.1829	0.302219436	0.482357143	0.343212435	1	1	1
C17.MAC.IFNIC	KOSHAM_24H	KOMI_24H	0.1566	0.1711	0.1238	0.319118644	0.337180328	0.294178218	1	1	1
C17.MAC.IFNIC	KOSHAM_24H	KOMI_72H	0.4689	0.0112	0.3397	0.48849711	0.069538462	0.421696552	1	1	1
C17.MAC.IFNIC	KOMI_24H	KOMI_72H	0.2358	0.4281	0.2803	0.370689956	0.472465544	0.395019455	1	1	1
