## Supplementary material for "Deletion of the ion channel *Trpm4* increases cardiac inflammatory markers and fibrosis after myocardial infarction in mice": Echos 72h

### Sheet: Group B
	Animal ID	Genotype	Sex	Body weight (g)	Heart rate	IVS;d (mm)	IVS;s (mm)	LVID;d (mm)	LVID;s (mm)	LVPW;d (mm)	LVPW;s (mm)	Cardiac Ouput (CO) (ml/min)	Stroke Volume (SV) (µl)	% FS	%EF	LV Mass (mg)	LV Vol;d (µl)	LV Vol;s (µl)	LVW/BW echo		Infarct size	dyskinetic and/or akinetic and/or infarcted trace (mm)	Endocardial LV length (mm)	% dyskinetic and/or akinetic and/or infarcted length		LV diastole area (mm2)	LV systole area (mm2)	Fractional Area Change (%)				Mitral doppler	Heart rate		MV E velocity (mm/s)	MV A velocity (mm/s)	E/A	MV Decel Time (Accel) (mm/s2)	MV Decel Time (DT) (ms)	ET (ms)	IVCT (ms)	IVRT (ms)	RR (ms)	%ET	%IVCT	%IVRT		Tissue Doppler Imaging	Heart rate
	B13	WT	M	24.5	496.578	0.9	0.958333	4.57354	3.71639	0.775	1.15833	17.2405	34.8687	18.7295	38.7755	158.643	96.0626	58.7662	6.47523			3.84302	19.5339	19.6736		26.5972	22.5663	15.1554					465.116		761.632	646.756	1.17762	28610.8	26.5	46	8	24	129	35.6589	6.20155	18.6047			460
	B16	WT	M	25.1	490.309	0.997418	1.09119	3.77262	2.93089	0.74167	0.920694	14.1627	28.6212	22.2458	45.4732	119.54	60.9537	33.0757	4.76253			3.5873	18.582	19.3052		22.8461	16.9594	25.7667					444.444		661.365	329.577	2.00671	30062.1	22	45	18	20	133	33.8346	13.5338	15.0376			430.328
	B30	WT	M	26.6	510.942	0.666667	0.841667	4.59795	3.73508	0.625	0.858333	18.9927	37.1065	18.7633	38.8367	113.569	97.2558	59.4728	4.26951			4.62979	21.1019	21.9401		29.9275	23.9496	19.9746					480		865.97	821.731	1.05384	28865.7	30	46.6667	15	18.3333	126.667	36.8421	11.8421	14.4737			539.062
	B31	WT	M	22.9	530.002	0.758333	1.00833	4.19998	3.10878	0.8	1.13333	21.0497	39.6809	25.974	51.3958	123.861	78.5983	38.1816	5.40876			5.04552	20.2978	24.8575		26.9813	21.9505	18.6456					413.793		622.651	301.925	2.06227	37160	16.6667	40	18.3333	28.3333	146.667	27.2727	12.5	19.3182			367.021
	B62	WT	M	24.2	513.335	0.766667	0.983333	3.94238	3.01541	0.833333	1.11667	17.0975	33.4163	23.4799	47.4495	113.921	67.6566	35.4673	4.70748			3.92415	18.2893	21.456		21.007	17.2692	17.7932					444.444		788.553	561.83	1.40354	31542.1	25	43.3333	18.3333	21.6667	133.333	32.5	13.75	16.25			420.732
	B4	KO	M	25.4	512.827	0.8	0.925	4.24037	3.44001	1.025	1.23333	14.9289	29.0154	18.8568	39.2307	156.742	80.442	48.8266	6.17094			3.53757	18.4842	19.1383		22.0723	15.6398	29.143					486.486		772.975	529.652	1.4594	41977.1	18.3333	30	23.3333	23.3333	123.333	24.3243	18.9189	18.9189			460
	B25	KO	M	25.6	411.58	0.959056	1.07414	4.01033	3.02058	0.984631	1.16366	13.922	33.8258	24.6796	49.4601	154.644	70.4408	35.5999	6.04079			3.89472	19.4443	20.0301		24.4977	21.8104	10.9696					400.763		677.978	470.141	1.44207	25424.2	26.6667	48.8889	11.1111	27.7778	145.556	33.5878	7.63359	19.084			409.091
	B26	KO	M	19.1	555.274	0.933481	1.04857	3.68442	2.68863	0.907907	1.17644	18.0739	32.5496	27.0155	53.4994	122.87	57.5583	26.7402	6.43298			4.0568	18.2971	22.1718		24.6063	21.9195	10.9194					530.769		666.896	473.352	1.40888	28995.5	23	46	14	20	127	36.2205	11.0236	15.748			476.19
	B15	KO	M	24	498.185	1.01447	1.22759	3.48053	1.91905	0.750195	1.24464	19.8178	39.7807	44.9109	77.0479	106.202	50.241	11.5888	4.42508			2.8499	19.807	14.3883		22.0238	13.0608	40.6969					419.58		583.948	495.471	1.17857	36496.7	16	53	34	27	145	36.5517	23.4483	18.6207			405.882
